# RNA Targets and Physiological Role of Topoisomerase 3β

**DOI:** 10.1101/2023.05.25.542246

**Authors:** Shohreh Teimuri, Beat Suter

## Abstract

Topoisomerase 3β (Top3β) works not only on DNA but also RNA. We isolated and identified the naturally cross-linked RNA targets of Drosophila Top3β from an early embryonic stage that contains almost exclusively maternal mRNAs. Favorite targets were longer RNAs, RNAs with many splice sites, and RNAs that become localized in large cells. Demonstrating the importance of its enzymatic activity, Top3β without the hydroxyl group that makes the covalent bond to the RNA, did not allow normal expression and subcellular localization of tested gene products of the identified targets. *Top3β* is not essential for development to the adult stage but to maintain the morphology of the neuromuscular junction in adult flies and to prevent premature loss of coordinated movement and aging. Alterations in human *Top3β* have been associated with several neurological diseases and cancers. The homologs of genes and (pre)mRNAs mis-expressed in these conditions show the same characteristics identified in the Drosophila *Top3β* targets, suggesting that Drosophila could model the function of human *Top3β*. Indeed, an *in vivo* test of this model showed that the enzymatic activity of Top3β reduces the neurodegeneration caused by the human (G4C2)_49_ RNA. Together, these studies show that *Top3β* plays important roles in normal gene expression, particularly for large genes and long and complex transcripts that need to be transported and translationally controlled. Its absence stresses the cells, seemingly increasing the chances of contracting various neuronal and neurodegenerative diseases and cancers.
