## Supplementary Table S9 for "RNA Targets and Physiological Role of Topoisomerase 3β"

### Sheet: S9 adjp<0,01 & Log2fc>1 embryo
List of proteins that co-immunoprecipitated (co-IP) with Top3β::GFP	GN with ribosomal proteins	iBAQ	iTop3 log2FC Top3β::eGFP to eGFP	iTop3 log2FC Top3βΔRGG ::eGFP to eGFP	iTop3 log2FC Top3βY332F::eGFP to eGFP	GN without ribosomal proteins	GN without ribosomal proteins that interaction depends on Tyr domains	GN without ribosomal proteins that interaction depends on RGG domains	GN without ribosomal proteins that interaction depends on both domains
sp|O96651|TOP3B_DROME	Top3beta	107590000000	4.71014	4.58742	4.38714	Top3beta	Idh3b	Hsp27	betaTub56D
tr|M9PF14|M9PF14_DROME	tral	20722000000	3.39166	1.89907	3.07096	tral	ScsbetaA	me31B	CNBP
tr|Q9VUH8|Q9VUH8_DROME	Tdrd3	19413000000	4.73265	4.30494	3.20994	Tdrd3	ATPsynbeta	spoon	Hsp26
sp|Q24560|TBB1_DROME	betaTub56D	15309000000	1.18993			betaTub56D	CG12262	BEAF-32	PyK
tr|Q9VBN5|Q9VBN5_DROME	RpL27	14202000000	6.6107	6.83579	6.39164	pAbp	Capr	Dmel\CG6617	blw
sp|P46223|RL7A_DROME	RpL7A	12552000000	5.99968	5.23957	5.00789	yps	ssp	Dmel\CG8963	Mtpalpha
sp|P21187|PABP_DROME	pAbp	12291000000	3.51457	2.5739	3.33311	CNBP	Cen	tws	Dmel\CG5681
sp|P49630|RL36_DROME	RpL36	10832000000	7.96619	6.25101	5.72419	lost	Ythdf	qin	Lmpt
tr|Q95RE4|Q95RE4_DROME	yps	10412000000	3.44123	2.8258	3.20504	Rm62	Dmel\CG8915	sub	Cdk2
sp|P08570|RLA1_DROME	RpLP1	8405900000	5.7753	6.06635	5.82069	Hsp27	Mybbp1A	Pp2A-29B	Nf1
sp|P41126|RL13_DROME	RpL13	8360200000	5.37939	5.22673	4.90061	Fmr1	l(2)tid	tex	Gapdh2
sp|P55841|RL14_DROME	RpL14	8355200000	5.77385	4.98125	4.47826	cup	Ssl1	Ythdc1	Nxt1
sp|O61231|RL10_DROME	RpL10	7906700000	6.21959	6.3061	6.03966	eIF4E1	spn-A	Dgp-1	Dmel\CG34325
tr|Q9V9M7|Q9V9M7_DROME	RpL21	7863100000	5.78358	5.69971	5.24473	Hsp26	eIF3i	Nost	mud
sp|P09180|RL4_DROME	RpL4	7512200000	5.66849	4.70143	4.22475	PyK	Tango4	Mcm7	png
sp|P50887|RL22_DROME	RpL22	7384200000	5.00414	3.9345	3.74015	Fib	sbr	Wdr33	Klp61F
sp|Q9VS34|RL18_DROME	RpL18	6791900000	5.84563	5.1226	4.77038	Imp		MetRS	Dmel\CG9281
sp|Q9V3G1|RL8_DROME	RpL8	6582000000	7.42468	6.46796	6.11405	His4		Sf3b3	Panx
tr|Q9VHE5|Q9VHE5_DROME	RpL34b	6482400000	5.62336	4.72344	4.47892	CG6693		LysRS	anon-WO0172774.118
sp|P29327|RS6_DROME	RpS6	6479400000	4.92751	4.50343	4.15459	SF2		ck	Hrb98DE
sp|P41093|RL18A_DROME	RpL18A	6467900000	7.07187	6.02725	5.70962	His3.3A		F6M9W1	eIF1A
sp|P32100|RL7_DROME	RpL7	6442100000	7.85932	6.25891	5.79427	Odj		mahe	mrj
sp|Q8MLY8|RS8_DROME	RpS8	6392800000	5.64971	4.01105	3.7821	His2A		Nipped-A	eIF-4a-RD
sp|Q8T8R1|Y3800_DROME	CNBP	6299100000	1.33423			rump			Surf6
tr|Q9VN21|Q9VN21_DROME	lost	6163800000	5.12581	3.426	4.07659	Idh3b			Rsf1
sp|P19109|DDX17_DROME	Rm62	6001400000	6.19455	5.81593	4.36525	larp			nxf2
sp|P02518|HSP27_DROME	Hsp27	5948500000	2.33161		0.994931	Scsalpha1			Phf5a
sp|P04359|RL32_DROME	RpL32	5944200000	8.29716	6.89387	6.53038	His2B			eIF3d1
sp|P36241|RL19_DROME	RpL19	5713200000	6.87997	6.79296	6.43863	BicC			UQCR-C2
sp|Q9W3W8|RL17_DROME	RpL17	5685200000	5.05616	4.84193	4.37022	hoip			Dmel\CG10139
sp|P41094|RS18_DROME	RpS18	5666700000	3.2507	2.2367	2.31905	Smn			eIF2gamma
sp|Q9VZS5|RL28_DROME	RpL28	5592100000	5.88435	5.2039	4.83659	blw			AIMP3
tr|Q9V9W2|Q9V9W2_DROME	RpL6	5393500000	6.1033	5.75802	5.30941	Pep			Rcd5
tr|Q9VVU2|Q9VVU2_DROME	RpL26	5346600000	7.45515	6.19415	5.76187	me31B			ball
sp|P55830|RS3A_DROME	RpS3A	5231500000	4.62246	3.78162	3.84235	Droj2			Dmel\CG13373
sp|Q9VTP4|R10AB_DROME	RpL10Ab	5212500000	6.35699	5.85542	5.32413	SmD1			Not3
sp|Q03334|RS13_DROME	RpS13	5201900000	4.57728	4.10817	4.02644	ScsbetaA			Elys
tr|A0A0B4K618|A0A0B4K618_DROME	Fmr1	5083300000	5.19057	6.08816	3.5376	r			CUT8
tr|Q9VJ19|Q9VJ19_DROME	RpL30	4971800000	4.0628	6.1925	5.91148	smg			lic
sp|Q8T3U2|RS23_DROME	RpS23	4890400000	4.43497	3.55076	3.4122	Mtpalpha			NO66
sp|C0HKA1|RS14B_DROME	RpS14b	4727400000	3.15498	1.98885	1.92404	galla-2			eIF3g1
sp|P41092|RL27A_DROME	RpL27A	4669100000	6.21662	5.81211	5.56882	rig			AspRS
tr|Q9VLT7|Q9VLT7_DROME	RpL36A	4667000000	6.54052	5.75095	5.35193	nop5			Rhau
sp|Q9VMA3|CUP_DROME	cup	4468900000	2.72584	1.34742	2.48503	La			obe
sp|P48598|IF4E_DROME	eIF4E1	4438900000	4.17123	3.86365	5.05324	lark			eIF2alpha
tr|Q7JZW2|Q7JZW2_DROME	RpS15	4411900000	6.22899	5.09821	4.98787	Nop56			CstF64
sp|P13008|RS26_DROME	RpS26	4399600000	6.03155	6.28637	6.00211	Ciao1			Dmel\CG10914
sp|O16130|RL39_DROME	RpL39	4246800000	6.28779	3.96659	4.01194	Dmel\CG9577			eIF3a
sp|P02517|HSP26_DROME	Hsp26	4169500000	1.35968			ATPsynbeta			M1BP
sp|P41042|RS4_DROME	RpS4	4114200000	5.56501	4.81634	4.51891	Tailor			ND-30
tr|Q9VNB9|Q9VNB9_DROME	RpL35A	4086100000	8.11542	5.68629	5.1557	SRPK			Dmel\CG7208
sp|Q9W237|RS16_DROME	RpS16	4026200000	4.22501	3.31247	3.19498	CG7637			Ns3
sp|P15357|RS27A_DROME	RpS27A	3933100000	3.12832	2.54058	2.53343	l(2)37Cg			Smu1
sp|P17704|RS17_DROME	RpS17	3891300000	4.55983	3.80593	3.70577	Nap1			ari-2
tr|Q9W1B9|Q9W1B9_DROME	RpL12	3868500000	5.96853	5.05365	4.61065	Hrb27C			SF1
tr|A1A6X4|A1A6X4_DROME	RpL23a	3818600000	6.56939	4.59441	4.43713	Dmel\CG5681			Mad
sp|P46222|RL11_DROME	RpL11	3552500000	6.69298	6.2541	5.81936	SmE			Rassf
sp|P31009|RS2_DROME	RpS2	3534100000	6.02029	4.66854	4.34591	Nfs1			CG5645
sp|Q0E9B6|RS11_DROME	RpS11	3504900000	4.36502	4.01787	3.85279	CG12262			chb
sp|O16797|RL3_DROME	RpL3	3465600000	5.94985	6.14423	5.67391	glo			U4-U6-60K
tr|Q9W229|Q9W229_DROME	RpS24	3394800000	5.98335	5.81655	5.47948	nonA			Cdc5
tr|Q9VDH8|Q9VDH8_DROME	RpS30	3329600000	1.67474	1.28347	1.22812	SNRPG			Dmel\CG5886
sp|Q9VMU4|RL37A_DROME	RpL37A	3246600000	1.63111	2.19831	1.92136	SmF			nsl1
sp|Q9V597|RL31_DROME	RpL31	3172200000	4.31092	3.5991	3.44135	Dmel\CG18178			Rcd1
sp|P19889|RLA0_DROME	RpLP0	3099100000	5.2672	5.93515	5.66801	FK506-bp1			dgt1
sp|Q9VNE9|RL13A_DROME	RpL13A	3039100000	6.60032	5.61279	5.32691	CG12288			l(3)72Ab
sp|P48159|RL23_DROME	RpL23	2947400000	5.43426	4.48723	4.24545	14-3-3epsilon			beag
tr|C6SV02|C6SV02_DROME	RpL35-RA	2793700000	4.75044	3.49899	3.13386	SmD2			Prps
sp|O17445|RL15_DROME	RpL15	2724600000	6.86077	5.1015	4.84499	vers			eIF3c
sp|Q9VJY6|RL24_DROME	RpL24	2667800000	4.89349	3.19295	3.03181	Prp19			Vha55
sp|P50882|RL9_DROME	RpL9	2514600000	6.40995	5.56675	5.0462	Cbp20			Nipsnap
sp|O62619-2|KPYK_DROME	PyK	2307300000	2.79359			AGO2			CG10628
sp|Q9W1V3|FBRL_DROME	Fib	2291600000	4.54205	3.64728	3.69292	DNApol-delta			Orc1
sp|Q9W5R8|RL5_DROME	RpL5	2243000000	5.15067	4.12235	3.24346	Dmel\CG3756			Kdm4A
tr|B7FNL1|B7FNL1_DROME	RpL29-RB	2184500000	5.23232		1.18554	rin			sofe
sp|P05389|RLA2_DROME	RpLP2	2176700000	4.84981	5.37862	4.871	polo			Nup358
sp|P55935|RS9_DROME	RpS9	2128700000	6.44427	5.21559	4.9639	sta			waw
tr|Q0KHU2|Q0KHU2_DROME	Imp	2035300000	4.00969	3.55655	3.96448	Zn72D			CG9684-RA
sp|P84040|H4_DROME	His4	1880500000	3.63202	3.27914	3.09306	Nop60B			stck
sp|Q9VGR7|Y6693_DROME	CG6693	1703500000	5.46197	4.97728	5.18708	Mkrn1			MBD-R2
tr|Q9V3W7|Q9V3W7_DROME	SF2	1658200000	3.01523	3.30079	2.48853	CG31879			Drp1
sp|C0HL66|H33A_DROME	His3.3A	1552700000	4.2973	4.25262	4.44305	nocte			Parp
tr|Q9VEF0|Q9VEF0_DROME	Odj	1511100000	6.76166	5.2271	5.3988	nclb			Edc3
sp|P84051|H2A_DROME	His2A	1435200000	2.816	1.60834	1.73924	FeCh			scny
tr|Q9VHC7|Q9VHC7_DROME	rump	1406000000	5.34875	4.55318	5.18346	CG5477			CG18069-RD
tr|Q9VD58|Q9VD58_DROME	Idh3b	1275600000	2.46523	1.17899		Dmel\CG5726			rictor
sp|Q9VAW5|LARP_DROME	larp	1226900000	5.91138	4.75108	5.91405	bel			cg12129
sp|P48149|RS15A_DROME	RpS15Aa	1139600000	3.4776	2.43812	2.11611	Dis3l2			Dmel\CG3436
sp|Q94522|SUCA_DROME	Scsalpha1	1116100000	3.61304	2.31281	1.92806	stc			Unr
sp|P02283|H2B_DROME	His2B	1095400000	4.73286	3.83635	3.83534	l(2)k09913			Haspin
sp|Q9VXX8|RL371_DROME	RpL37a	1087000000	7.0302	3.9253	3.80663	CG4038			MED26
sp|Q24009|BICC_DROME	BicC	1040900000	5.97022	4.45785	5.25032	Cbp80			PF1
sp|P39018|RS19A_DROME	RpS19a	1040300000	4.74264			wal			Mtor
sp|Q9U3Z7|NH2L1_DROME	hoip	1003500000	5.04305	4.59445	4.85491	His2Av			Dmel\CG9609
sp|Q9VV74|SMN_DROME	Smn	934570000	6.47167	3.97627	5.0797	CG5641			CG2182
sp|P35381|ATPA_DROME	blw	921230000	1.14152			His3			qkr54B
sp|P41073-3|PEP_DROME	Pep	901430000	5.16049	4.5646	5.51902	Ref1			Nup205
sp|P23128|DDX6_DROME	me31B	877570000	1.34014		1.79445	qkr58E-1			Pih1D1
sp|P55828|RS20_DROME	RpS20	867070000	4.6941	2.16447	2.30425	SmD3			SpnE
tr|Q9VFV9|Q9VFV9_DROME	Droj2	839250000	2.93974	1.58485	1.39125	SkpA			NSD
sp|Q9VU02|SMD1_DROME	SmD1	806610000	3.5965	3.92745	4.62877	Gem2			dlt
tr|A0A0B4JCW4|A0A0B4JCW4_DROME	ScsbetaA	786670000	1.64805	1.16537		Dmel\CG4612			l(2)k09022
sp|P05990|PYR1_DROME	r	785640000	5.08297	2.23885	1.74115	spoon
sp|Q23972|SMG_DROME	smg	779980000	4.97315	3.68536	4.42272	eIF4G1
tr|Q8IPE8|Q8IPE8_DROME	Mtpalpha	722910000	1.03945			gammaTub37C
sp|Q9VTC4|GALL2_DROME	galla-2	717710000	3.3347	4.33141	3.18869	trmt10c
sp|Q86BY9|RIG_DROME	rig	703220000	7.08525	4.12904	5.49472	Nph
tr|Q9U5W4|Q9U5W4_DROME	nop5	628880000	3.75692	3.55316	3.90162	Imp
tr|Q8T8V5|Q8T8V5_DROME	La	610440000	2.50148	4.34886	4.46486	wmd
sp|Q94901|LARK_DROME	lark	601410000	4.8233	3.776	4.43163	NHP2
sp|Q06559|RS3_DROME	RpS3	588920000	1.1159	1.51756	1.5587	CCT2
tr|Q95WY3|Q95WY3_DROME	Nop56	587180000	4.71947	4.05385	4.18541	Atx2
sp|Q7K1Y4|CIAO1_DROME	Ciao1	565230000	3.5968	4.61991	3.44058	Lmpt
tr|Q9W5W8|Q9W5W8_DROME	Dmel\CG9577	540420000	6.04098	3.87568	4.66824	Cdk2
sp|Q9VA91|RS7_DROME	RpS7	536680000	3.26608	1.62609	1.77233	TFAM
sp|Q05825|ATPB_DROME	ATPsynbeta	529490000	2.16286	1.01662		EloC
sp|Q9VI58|TUTT_DROME	Tailor	524860000	3.86506	3.71834	4.08382	DmRH5
tr|Q9GSP5|Q9GSP5_DROME	SRPK	511400000	4.19684	4.3949	4.47066	ncd
sp|Q9V5P6|NOP10_DROME	CG7637	501290000	3.88966	3.27253	3.11955	wisp
sp|Q9VIZ0|RPAC2_DROME	l(2)37Cg	483750000	4.65885	3.14398	2.99467	RAF2
tr|Q9W1G7|Q9W1G7_DROME	Nap1	478080000	4.05573	3.49184	4.43728	lds
sp|P48809|RB27C_DROME	Hrb27C	474030000	5.34462	2.63536	4.23332	Rack1
sp|P18101|RL40_DROME	RpL40	466100000	4.85744			pont
tr|Q9VJB3|Q9VJB3_DROME	Dmel\CG5681	465470000	9.76407			wech
sp|Q9VLV5|RUXE_DROME	SmE	448410000	3.62918	2.70742	3.23067	Pdhb
sp|Q9VKD3|NFS1_DROME	Nfs1	447060000	4.80176	2.847	2.52192	asp-RA
sp|Q9VSA3|ACADM_DROME	CG12262	442810000	2.18617	1.07598		Mms19
tr|Q9VGH5|Q9VGH5_DROME	glo	431930000	3.56341	3.32327	3.7153	nito
sp|Q04047|NONA_DROME	nonA	430620000	4.06628	2.59793	2.56118	brat
sp|Q9VXE0|RUXG_DROME	SNRPG	426820000	4.53311	2.80608	3.39489	Dmel\CG13126
sp|Q24297|RUXF_DROME	SmF	417940000	3.57378	2.49415	3.27011	14-3-3zeta
tr|Q9VT38|Q9VT38_DROME	Dmel\CG18178	415730000	3.04955	3.37497	3.13148	RfC38
sp|P54397|FKB39_DROME	FK506-bp1	391120000	5.05362	3.36268	3.56811	CkIIalpha
tr|Q8MSG1|Q8MSG1_DROME	CG12288	385980000	4.49681	3.72914	3.38099	CG4061
sp|Q9VC49|RPAB5_DROME	Rpb10	382700000	2.01022	3.21364	3.17597	Fmr1
sp|P92177-4|1433E_DROME	14-3-3epsilon	367720000	2.50575	3.37638	4.30161	LSm3
sp|Q9VI10|SMD2_DROME	SmD2	358390000	3.94152	2.57484	3.28403	DCP1
tr|Q9VTT2|Q9VTT2_DROME	vers	342040000	4.76933	3.71614	3.37597	Vps4
tr|Q7KLW9|Q7KLW9_DROME	Prp19	338050000	3.92575	3.24156	3.10669	gus
tr|Q9VBH8|Q9VBH8_DROME	RpL34a	329560000	3.4535	3.74303	3.67191	RfC3
sp|Q9V3L6|NCBP2_DROME	Cbp20	327570000	1.90999	1.62242	2.91886	Gnf1
sp|Q9VUQ5-2|AGO2_DROME	AGO2	316190000	6.71967	3.78321	3.46926	A9UNH9
sp|P54358|DPOD1_DROME	DNApol-delta	307420000	2.49103	2.31802	1.97845	Dmel\CG1024
tr|Q9VMX3|Q9VMX3_DROME	Dmel\CG3756	307310000	3.89271	3.33845	3.42579	egl
tr|Q9VFT4|Q9VFT4_DROME	rin	299060000	4.69605	2.80779	1.53362	eEF1gamma
sp|P52304|POLO_DROME	polo	276820000	3.29205	2.06965	1.86903	Rfc37
sp|P38979|RSSA_DROME	sta	268340000	2.15495	1.58834	1.51577	Dmel\CG5787
tr|Q86BI3|Q86BI3_DROME	Zn72D	261890000	4.29317	3.55493	4.39573	rept
sp|O44081|DKC1_DROME	Nop60B	257190000	4.6152	3.98579	3.62824	CG4951
tr|Q9TVX6|Q9TVX6_DROME	Mkrn1	255130000	2.84204	2.4834	3.258	Nf1
tr|Q7KTG0|Q7KTG0_DROME	CG31879	254680000	4.70411	4.0036	2.90954	Lst8
tr|Q9W2U7|Q9W2U7_DROME	nocte	254140000	4.00061	3.43692	1.16273	EloB
sp|A1Z8D0|PWP1_DROME	nclb	246400000	2.38982	2.93372	2.47689	nonA-l
sp|Q9V9S8|HEMH_DROME	FeCh	246050000	2.03281	1.93547	1.78504	AGO1
sp|Q9VVN2|RT26_DROME	mRpS26	238020000	1.87129	1.82892	3.39022	lig
tr|A8E6M1|A8E6M1_DROME	CG5477	236580000	3.37335	2.87667	4.19184	Glos
tr|Q7JRH5|Q7JRH5_DROME	Dmel\CG5726	231000000	5.3199	3.84727	2.33626	SmB
sp|Q9VHP0|DDX3_DROME	bel	229780000	4.80608	2.44273	2.7544	Capr
tr|Q9W0T7|Q9W0T7_DROME	Dis3l2	228350000	6.56185	3.47561	3.75838	dec-1-RC
tr|M9PDG3|M9PDG3_DROME	stc	227840000	4.76982	3.02499	3.46887	CG6967
tr|A0A0B4LGC6|A0A0B4LGC6_DROME	l(2)k09913	224580000	3.99387	3.2013	3.47165	CG5356
sp|Q7KVQ0|GAR1_DROME	CG4038	219900000	4.42193	3.81039	3.49172	Top2
sp|Q24186|RS5A_DROME	RpS5a	219830000	3.21655		1.03801	RfC4
sp|Q7K4N3|NCBP1_DROME	Cbp80	205690000	3.91105	3.20885	4.49373	Dmel\CG1582
tr|Q7KN94|Q7KN94_DROME	wal	204060000	1.26813	1.68342	1.25375	BcDNA:GH07921
sp|P08266|RPB2_DROME	RpII140	203800000	4.35527	3.33542	3.19958	Gem3
sp|P08985|H2AV_DROME	His2Av	198300000	2.30102	2.90388	3.44543	Gapdh2
tr|Q9VXQ0|Q9VXQ0_DROME	mRpL3	191820000	3.72351	2.70939	4.00707	Gdh
sp|Q9VG73|ILF2_DROME	CG5641	189890000	1.40592	2.37278	3.08019	154229_at
tr|Q7KMQ0|Q7KMQ0_DROME	Rpt1	187850000	3.05122	2.85191	2.56877	CG12170
tr|Q9W1L1|Q9W1L1_DROME	mRpL43	183020000	3.15128		3.09731	Nxt1
sp|P02299|H3_DROME	His3	175120000	1.55901	1.72999	1.79634	RtcB
tr|Q9V3E7|Q9V3E7_DROME	Ref1	173940000	2.85898	3.28692	2.809	BEAF-32
tr|Q9W255|Q9W255_DROME	qkr58E-1	172670000	2.73883	3.18899	2.56538	NAT1
sp|O44437|SMD3_DROME	SmD3	160280000	2.08428	2.52867	3.42458	Pen
tr|O77430|O77430_DROME	SkpA	158780000	2.44414	2.42293	3.17069	Mccc1
sp|Q9VVX0|GEMI2_DROME	Gem2	156510000	3.54158	2.42929	3.22196	Marf1
tr|Q9W158|Q9W158_DROME	Dmel\CG4612	152970000	2.0436	2.17804	2.64895	Mybbp1A
sp|Q9W334|RS28_DROME	RpS28b	149540000	2.73229	1.41477		tko
tr|Q7KVW1|Q7KVW1_DROME	spoon	146640000	3.13997		3.3615	Upf1
tr|O61380|O61380_DROME	eIF4G1	145880000	2.81281	2.18868	2.06951	pav
sp|P42271|TBG2_DROME	gammaTub37C	142550000	3.30259	2.25192	2.17126	p190
sp|Q7JUX9|MRRP1_DROME	trmt10c	142540000	4.18077	3.09032	2.50096	pcm
tr|Q9VAC4|Q9VAC4_DROME	Nph	142530000	2.19087	1.8741	2.04128	Dmel\CG6617
tr|Q9VZ69|Q9VZ69_DROME	Imp	139180000	2.63175	4.11437	4.67003	CkIIbeta
tr|Q9W1N4|Q9W1N4_DROME	wmd	137360000	2.69849	1.73288	1.70695	La2
sp|Q9V3U2|NHP2_DROME	NHP2	134280000	2.27841	2.53565	2.60839	Patr-1
tr|Q9W392|Q9W392_DROME	CCT2	133590000	2.23846	2.86576	1.73308	piwi
sp|Q9VWG3|RS10B_DROME	RpS10b	132250000	2.06165			Dmel\CG34325
sp|Q8SWR8|ATX2_DROME	Atx2	128810000	2.75641	2.3644	2.42999	tum
tr|Q7KUQ5|Q7KUQ5_DROME	Lmpt	128750000	8.0903			Dmel\CG8963
sp|P23573|CDK2_DROME	Cdk2	127800000	1.47922			Dmel\CG8545
tr|Q9VDL2|Q9VDL2_DROME	TFAM	123810000	4.56559	1.87951	2.25961	ssp
tr|O97183|O97183_DROME	Rpb3	122340000	2.85417	2.33543	2.75018	CG6701
tr|Q7KYI0|Q7KYI0_DROME	EloC	120730000	1.52655	1.84662	2.29698	feo
tr|Q8MZI3|Q8MZI3_DROME	DmRH5	119690000	3.34379	2.4723	2.3655	CCT5
tr|B6UXE3|B6UXE3_DROME	ncd	118840000	3.18264	2.7474	2.81444	GlyS
sp|Q9VYS4|GLD2B_DROME	wisp	117750000	5.53081	2.74477	3.05205	Hsp23
tr|Q9VV52|Q9VV52_DROME	RAF2	116150000	3.43288	2.89485	3.49963	CG1542
tr|Q8MT27|Q8MT27_DROME	lds	114960000	4.00002	2.30006	2.43136	mud
sp|O18640|GBLP_DROME	Rack1	113520000	2.59277	2.95957	2.89211	Non3
sp|Q9VH07|RUVB1_DROME	pont	102770000	3.15463	2.21153	2.35358	twin
sp|Q9V4M2|WECH_DROME	wech	102490000	3.52626	2.19948	2.41932	tws
tr|Q7K5K3|Q7K5K3_DROME	Pdhb	102050000	1.32903	1.3684	1.2619	Ppox
sp|P20028|RPA2_DROME	RpI135	100260000	3.74613	2.47477	2.4238	png
tr|B8A3X9|B8A3X9_DROME	asp-RA	98711000	3.58805	2.9453	2.57136	Klp61F
tr|Q968K4|Q968K4_DROME	Mms19	97970000	1.81256	4.00834	2.66712	asp
sp|Q7KMJ6|NITO_DROME	nito	96624000	3.1783	2.65779	2.21894	qin
sp|Q8MQJ9|BRAT_DROME	brat	95650000	2.72924	2.28669	2.55015	Dmel\CG9281
tr|Q9VL60|Q9VL60_DROME	Dmel\CG13126	94168000	1.2174	1.66243	2.80244	Dhx15
sp|P29310-2|1433Z_DROME	14-3-3zeta	92692000	3.4271	2.39819	2.72069	Q6AWD9
tr|Q9U9Q1|Q9U9Q1_DROME	RfC38	92086000	2.95393	2.48429	2.39614	Phs
sp|P08181|CSK2A_DROME	CkIIalpha	90888000	2.85466	1.66075	1.95013	Cen
sp|O77264|RTCA_DROME	CG4061	88801000	2.19218	2.80056	3.03309	GlyP
sp|Q9NFU0|FMR1_DROME	Fmr1	87906000	1.84503	5.2163	2.31608	sub
tr|Q8IMX8|Q8IMX8_DROME	LSm3	87906000	1.68259	1.54569	1.77466	Ythdf
tr|Q9W1H5|Q9W1H5_DROME	DCP1	85556000	3.76434	1.96824	2.50429	Dmel\CG8915
tr|Q9Y162|Q9Y162_DROME	Vps4	83670000	1.92633	2.40487	2.09727	TER94
sp|A1Z6E0|GUS_DROME	gus	82587000	1.88322	2.16826	2.41664	par-1
tr|Q9VKW3|Q9VKW3_DROME	RfC3	82307000	1.79431	2.83486	2.89191	Pp2A-29B
sp|P35600|RFC1_DROME	Gnf1	82106000	3.89509	2.88713	3.0139	AspRS-m
tr|A9UNH9|A9UNH9_DROME	A9UNH9	81490000	4.31908	2.78449	2.57383	l(2)tid
tr|Q9VI18|Q9VI18_DROME	Dmel\CG1024	81300000	3.10407	2.57746	2.03375	tex
tr|Q7YU43|Q7YU43_DROME	egl	81078000	3.74955	1.41656	3.28728	Panx
sp|Q9NJH0|EF1G_DROME	eEF1gamma	79020000	2.83729	1.9648	2.63352	anon-WO0172774.118
tr|Q9VX15|Q9VX15_DROME	Rfc37	78925000	2.63683	2.17196	2.31252	Ythdc1
tr|Q9VK59|Q9VK59_DROME	Dmel\CG5787	78219000	2.82305	2.21183	2.52339	Dgp-1
sp|Q9V3K3|RUVB2_DROME	rept	76293000	3.27803	2.00658	1.87545	Hrb98DE
sp|A1A708|Y4951_DROME	CG4951	75577000	4.76122	3.12675	3.49751	Nost
tr|Q59DT9|Q59DT9_DROME	Nf1	75109000	7.01144			eIF1A
sp|Q9W328|LST8_DROME	Lst8	74619000	2.90394	2.38828	1.74016	mrj
tr|O44226|O44226_DROME	EloB	74548000	2.30364	1.45251	1.71868	spn-A
tr|Q7JPC7|Q7JPC7_DROME	nonA-l	72950000	3.51402	2.26886	2.90903	Prp3
tr|A0A126GUM8|A0A126GUM8_DROME	lig	69919000	4.36373	1.98045	1.40337	Not1
tr|Q9V405|Q9V405_DROME	Rpt3	69179000	1.8633	2.24772	1.83724	eIF-4a-RD
tr|Q9W4N9|Q9W4N9_DROME	Glos	68985000	3.12297	2.2572	3.52121	Mcm7
sp|Q05856|RSMB_DROME	SmB	68952000	2.04486	2.00286	2.55017	Dmel\CG4849
sp|Q9I7D3|CAPR1_DROME	Capr	66013000	3.2539	2.51231		Cdc27
tr|D3PFE0|D3PFE0_DROME	dec-1-RC	64969000	4.2072	2.86457	2.22641	IleRS
tr|Q8MRI1|Q8MRI1_DROME	CG6967	64956000	3.47218	1.91999	2.10554	Surf6
tr|Q9VKW8|Q9VKW8_DROME	CG5356	64925000	2.08277	1.36411	1.4066	Rsf1
sp|P15348|TOP2_DROME	Top2	64030000	2.70688	2.13714	2.64369	nxf2
sp|P53034|RFC2_DROME	RfC4	60832000	1.60383	1.5208	1.56225	AGO3
tr|Q9VZ55|Q9VZ55_DROME	Dmel\CG1582	60555000	4.33529	3.12828	1.54563	Wdr33
tr|Q9VT61|Q9VT61_DROME	BcDNA:GH07921	59508000	4.34208	2.58135	2.71656	Phf5a
tr|Q9V3C4|Q9V3C4_DROME	Gem3	59450000	3.43051	1.72033	3.12161	eIF3d1
sp|P07487|G3P2_DROME	Gapdh2	58818000	1.79355			eIF3i
sp|P91875|RPA1_DROME	RpI1	58796000	3.68846	2.80725	2.36201	UQCR-C2
sp|P54385-2|DHE3_DROME	Gdh	58195000	2.13785	1.90392	1.903	Dmel\CG10139
tr|Q9W3N9|Q9W3N9_DROME	154229_at	58056000	2.12785	1.55207	1.20084	Tango4
tr|Q8IGI4|Q8IGI4_DROME	CG12170	56080000	2.16077	2.10712	1.47957	MetRS
sp|Q9V3H8|NXT1_DROME	Nxt1	55441000	2.35551			AIMP3
sp|Q9VIW7|RTCB_DROME	RtcB	55224000	3.11606	1.97028	1.68157	eIF2gamma
tr|Q94513|Q94513_DROME	BEAF-32	54001000	1.94347		2.57453	Mad
tr|A1Z968|A1Z968_DROME	NAT1	53705000	4.19135	2.09017	2.28456	ball
sp|P52295|IMA_DROME	Pen	53519000	1.49041	1.66629	1.72981	Sf3b3
tr|Q9V9T5|Q9V9T5_DROME	Mccc1	52903000	2.83215	1.97305	2.11553	LysRS
tr|Q9W5Y4|Q9W5Y4_DROME	Marf1	52723000	3.78374	2.75556	2.49673	Dmel\CG13373
sp|P10735|RT12_DROME	tko	50512000	2.50027	1.27089	1.05103	Not3
sp|Q9VYS3|RENT1_DROME	Upf1	49831000	2.61685	1.98529	1.91301	mgl
tr|O62528|O62528_DROME	pav	49710000	3.68635	1.57305	1.64823	Elys
tr|Q7JQY8|Q7JQY8_DROME	p190	47698000	3.45509	1.70452	2.00463	CUT8
sp|Q9VFJ2|RM11_DROME	mRpL11	47540000	1.70995		2.63285	aub
tr|Q9VWI1|Q9VWI1_DROME	pcm	46030000	2.33519	2.59739	1.8602	poe
sp|O18413|PRS8_DROME	Rpt6	44960000	1.53518	1.80459	1.41669	lic
tr|Q9VWS1|Q9VWS1_DROME	Dmel\CG6617	43406000	2.46826		1.6344	ck
sp|P08182-3|CSK2B_DROME	CkIIbeta	43360000	3.84545	2.27387	1.68364	Blm
tr|Q7KY08|Q7KY08_DROME	AGO1	43328000	1.7754	1.90785	2.35112	NO66
tr|Q7KJ96|Q7KJ96_DROME	La2	43256000	1.38923	1.89636	2.893	eIF3g1
tr|Q9VEN9|Q9VEN9_DROME	Patr-1	42912000	2.92991	1.47586	2.17047	Ssl1
tr|A0A075BLT4|A0A075BLT4_DROME	piwi	40871000	3.57335	2.21783	1.99507	Rcd5
tr|Q9VXC1|Q9VXC1_DROME	Dmel\CG34325	40459000	4.63901			F6M9W1
tr|Q9VXP3|Q9VXP3_DROME	mRpS30	39356000	2.15013		2.00292	mahe
tr|A1Z9I5|A1Z9I5_DROME	tum	38648000	3.43242	1.33654	1.56302	Rhau
tr|A0A0B4K891|A0A0B4K891_DROME	Dmel\CG8963	37706000	4.00124		1.12834	obe
tr|A1Z909|A1Z909_DROME	Dmel\CG8545	37064000	1.76256	2.35666	1.54418	eIF2alpha
tr|Q9VTT3|Q9VTT3_DROME	ssp	36804000	2.46523	1.75695		AspRS
tr|Q8MQQ9|Q8MQQ9_DROME	CG6701	36366000	2.32755	2.02804	2.03509	Dmel\CG10914
tr|Q9VZ62|Q9VZ62_DROME	feo	35921000	2.80403	1.29467	2.16785	eIF3a
tr|A1Z8U4|A1Z8U4_DROME	CCT5	34944000	1.79437	1.47437	1.57008	BoYb
sp|Q9VFC8-2|GYS_DROME	GlyS	34097000	1.21195	1.56906	1.67854	M1BP
sp|P02516|HSP23_DROME	Hsp23	33172000	1.49064	1.29975	2.32976	CstF64
sp|Q9V9Z9|EBP2_DROME	CG1542	33037000	2.0097	1.83967	1.53991	Dmel\CG7208
tr|M9NGE4|M9NGE4_DROME	mud	31613000	8.44575			Ns3
sp|Q9VEB3|RPF2_DROME	Non3	31194000	1.90477	1.53831	1.30634	Smu1
tr|Q9VCB6|Q9VCB6_DROME	twin	30997000	1.96334	1.42714	1.75072	ari-2
sp|P36872-2|2ABA_DROME	tws	30380000	1.79078		1.34	sbr
tr|Q9VC52|Q9VC52_DROME	Ppox	29961000	2.36844	1.76931	1.25191	SF1
tr|Q8SZA4|Q8SZA4_DROME	png	29721000	1.28554			ND-30
sp|P46863|KL61_DROME	Klp61F	28807000	3.09993			Rassf
tr|B6UW49|B6UW49_DROME	asp	27951000	3.09026	1.61094	1.29024	CG5645
tr|Q9VE55|Q9VE55_DROME	qin	27450000	1.13214		2.89992	chb
tr|Q9VXR5|Q9VXR5_DROME	Dmel\CG9281	27306000	2.74253			U4-U6-60K
tr|Q7K3M5|Q7K3M5_DROME	Dhx15	27225000	1.97435	1.60763	1.66496	Cdc5
tr|Q6AWD9|Q6AWD9_DROME	Q6AWD9	26747000	1.82052	1.30923	1.73653	Dmel\CG5886
sp|P80455|RS12_DROME	RpS12	26514000	2.62777			nsl1
tr|Q9VTF8|Q9VTF8_DROME	mRpL2	25992000	2.25345		1.62008	Rcd1
tr|Q9VUS0|Q9VUS0_DROME	Phs	25397000	3.40658	1.35882	1.1435	dgt1
tr|Q9VIK6|Q9VIK6_DROME	Cen	25217000	1.72475	2.22638		l(3)72Ab
sp|Q9XTL9|PYG_DROME	GlyP	25074000	1.43387	2.39346	1.2082	beag
sp|Q9V877|SUB_DROME	sub	24834000	2.62912		1.04016	Prps
tr|Q9W414|Q9W414_DROME	Rpt4	24813000	1.14141		1.20477	eIF3c
sp|Q9VBZ5-3|YTHDF_DROME	Ythdf	24689000	2.80978	2.26057		Vha55
tr|Q9VX63|Q9VX63_DROME	Dmel\CG8915	24662000	2.45133	1.56072		Nipsnap
sp|Q7KN62|TERA_DROME	TER94	24494000	2.24836	1.20618	1.12919	CG10628
tr|E1JGM9|E1JGM9_DROME	par-1	24445000	3.92459	1.79845	1.14922	Orc1
sp|P36179|2AAA_DROME	Pp2A-29B	24097000	1.79776		1.49782	Msp300
tr|Q9VJH2|Q9VJH2_DROME	AspRS-m	22434000	2.11616	1.34383	1.60472	Kdm4A
tr|Q24034|Q24034_DROME	Mybbp1A	22370000	1.97852	2.2482		sofe
sp|Q27237|TID_DROME	l(2)tid	22290000	1.9996	1.08884		Nup358
tr|Q9VHT2|Q9VHT2_DROME	tex	21158000	2.23994		1.03178	waw
tr|Q9VD81|Q9VD81_DROME	RpI12	21017000	1.73757			CG9684-RA
sp|Q9W2H9|PANX_DROME	Panx	20995000	2.87989			stck
tr|Q9VSW7|Q9VSW7_DROME	anon-WO0172774.118	20755000	3.06433			MBD-R2
sp|Q9VZQ1-2|YTDC1_DROME	Ythdc1	20705000	1.37507		1.61452	Drp1
tr|Q8MS03|Q8MS03_DROME	Dgp-1	19538000	1.58125		1.76123	Parp
sp|P07909-3|ROA1_DROME	Hrb98DE	18285000	2.47511			Edc3
tr|Q9VNP8|Q9VNP8_DROME	Ssl1	17021000	1.50874	1.12917		scny
tr|B5RJS0|B5RJS0_DROME	Nost	16639000	3.27448		1.05383	Nipped-A
tr|Q9VEA1|Q9VEA1_DROME	eIF1A	16589000	2.50275			CG18069-RD
tr|A8WHG9|A8WHG9_DROME	mrj	16577000	1.02672			rictor
tr|B6UY07|B6UY07_DROME	spn-A	15735000	1.21026	1.59772		cg12129
tr|Q8MRG6|Q8MRG6_DROME	Prp3	15301000	2.34075	1.03623	1.21458	Dmel\CG3436
tr|A8DY82|A8DY82_DROME	Not1	15262000	2.23118	1.06904	1.8719	Unr
tr|C8VV33|C8VV33_DROME	eIF-4a-RD	14939000	2.68327			Haspin
sp|Q9XYU0|MCM7_DROME	Mcm7	14818000	1.61377		1.00925	MED26
tr|Q9VAX8|Q9VAX8_DROME	Dmel\CG4849	14758000	2.07709	1.1009	1.12154	PF1
tr|Q24021|Q24021_DROME	Cdc27	14275000	3.11917	1.6563	1.56953	Mtor
tr|Q8MSW0|Q8MSW0_DROME	IleRS	14260000	1.26914	1.70836	1.59887	Dmel\CG9609
sp|Q9VDS6|SURF6_DROME	Surf6	14112000	2.91065			CG2182
sp|Q24491|RX21_DROME	Rsf1	13816000	2.91167			qkr54B
tr|M9PI81|M9PI81_DROME	nxf2	13767000	1.68506			Nup205
sp|Q7PLK0|AGO3_DROME	AGO3	13584000	1.40401	1.7162	1.64921	Pih1D1
tr|Q9VNG2|Q9VNG2_DROME	Wdr33	13403000	1.70921		1.5711	SpnE
sp|Q9VMC8|PHF5A_DROME	Phf5a	13207000	2.23531			NSD
sp|Q9VCK0|EI3D1_DROME	eIF3d1	13142000	2.67784			dlt
sp|O02195|EIF3I_DROME	eIF3i	12801000	1.54479	1.15639		l(2)k09022
tr|Q9VV75|Q9VV75_DROME	UQCR-C2	12695000	1.45673
tr|A0A0B4LFE1|A0A0B4LFE1_DROME	Dmel\CG10139	12690000	2.85234
tr|Q9VYQ9|Q9VYQ9_DROME	Tango4	12293000	1.57483	1.09426
tr|Q8MRS4|Q8MRS4_DROME	MetRS	12189000	2.25121		1.18076
sp|Q24208-2|IF2G_DROME	eIF2gamma	12055000	2.89115
tr|Q8MKK1|Q8MKK1_DROME	AIMP3	12055000	2.04897
tr|Q9VZJ3|Q9VZJ3_DROME	Rcd5	12004000	2.91838
sp|Q7KRY6|NHK1_DROME	ball	11917000	3.31792
sp|Q9W0M7|SF3B3_DROME	Sf3b3	11702000	1.68923		1.1817
tr|Q8SXM8|Q8SXM8_DROME	LysRS	11664000	2.14142		1.10903
tr|A8JUS8|A8JUS8_DROME	Dmel\CG13373	11414000	1.86171
tr|Q7K126|Q7K126_DROME	Not3	10941000	1.67854
tr|A8JTM7|A8JTM7_DROME	mgl	10866000	6.07938	4.39107	4.36682
sp|Q9VWE6|ELYS_DROME	Elys	10690000	3.93841
tr|Q9VPF1|Q9VPF1_DROME	CUT8	10631000	1.11539
sp|O76922|AUB_DROME	aub	10605000	2.71436	1.19402	1.25067
sp|Q9VLT5|POE_DROME	poe	10005000	1.41521	1.91481	1.56193
tr|O62602|O62602_DROME	lic	9342700	1.18403
sp|Q9V3Z6|MYO7A_DROME	ck	9253300	2.68028		1.48899
sp|Q9VGI8|BLM_DROME	Blm	9101100	1.41255	1.07409	1.19441
sp|Q7K4H4|NO66_DROME	NO66	8954900	3.46697
sp|Q9W4X7|EI3G1_DROME	eIF3g1	8924800	2.40834
tr|Q7K0E6|Q7K0E6_DROME	AspRS	8833500	1.85554
tr|F6M9W1|F6M9W1_DROME	F6M9W1	8385600	3.27493		2.37187
tr|Q9W3M7|Q9W3M7_DROME	mahe	7936600	1.4028		1.16807
tr|Q8SWT2|Q8SWT2_DROME	Rhau	7306200	1.83301
tr|Q9VF56|Q9VF56_DROME	obe	7033000	3.70692
sp|P41374|IF2A_DROME	eIF2alpha	6855200	2.32142
tr|Q86NL1|Q86NL1_DROME	CstF64	6751100	1.26127
tr|Q8SZ15|Q8SZ15_DROME	Dmel\CG10914	6644700	1.31817
sp|Q9VN25|EIF3A_DROME	eIF3a	6621000	3.11092
sp|Q9VNP5|BOYB_DROME	BoYb	6531100	1.62481	0.958015	1.20499
tr|Q9VHM3|Q9VHM3_DROME	M1BP	6381100	2.89192
sp|Q9VZU4|NDUS3_DROME	ND-30	6362900	2.06983
tr|Q7KSE0|Q7KSE0_DROME	Dmel\CG7208	6345600	2.36397
sp|Q9W590|LSG1_DROME	Ns3	6161300	3.14553
tr|Q9VE18|Q9VE18_DROME	Smu1	6147800	3.56906
tr|Q8MRP8|Q8MRP8_DROME	ari-2	5905600	3.25261
tr|A0A4D6K0P9|A0A4D6K0P9_DROME	sbr	5853000	2.31764	1.03206
tr|Q9U1J9|Q9U1J9_DROME	SF1	5833700	1.02786
sp|P42003|MAD_DROME	Mad	5774500	2.26111
tr|Q9VCQ7|Q9VCQ7_DROME	Rassf	5348600	2.20454
sp|Q9VTU0|KRI1_DROME	CG5645	5159400	1.64291
sp|Q9NBD7|CLASP_DROME	chb	4981400	2.91596
tr|Q9VVI0|Q9VVI0_DROME	U4-U6-60K	4903000	2.26102
tr|Q9W0R0|Q9W0R0_DROME	Cdc5	4883100	1.80448
tr|Q9VBL3|Q9VBL3_DROME	Dmel\CG5886	4776700	2.74316
tr|Q0KI68|Q0KI68_DROME	nsl1	4552500	3.61259
tr|A1Z9L2|A1Z9L2_DROME	Rcd1	4413300	3.48821
tr|A0A0B4KHH6|A0A0B4KHH6_DROME	dgt1	4295800	2.208
sp|Q9VUV9|U520_DROME	l(3)72Ab	4211900	3.12748
tr|Q9VHH8|Q9VHH8_DROME	beag	4094600	2.60222
tr|Q9VT32|Q9VT32_DROME	Prps	4062300	1.88895
sp|A1ZAX1|EIF3C_DROME	eIF3c	4005400	2.7602
sp|P31409|VATB_DROME	Vha55	3820700	1.67592
sp|Q9VXK0|NIPSN_DROME	Nipsnap	3779500	2.68291
sp|Q9I7M2|GTPBA_DROME	CG10628	3739300	1.14264
sp|O16810|ORC1_DROME	Orc1	3733200	2.49892
tr|M9PCM8|M9PCM8_DROME	Msp300	3475200	3.24406	2.77783	3.69393
tr|A0A0B4K7U3|A0A0B4K7U3_DROME	Kdm4A	3365000	1.31674
tr|Q9VZ61|Q9VZ61_DROME	sofe	3283800	1.73204
sp|A0A0B4K7J2-2|RBP2_DROME	Nup358	3191000	2.22347
tr|Q86P01|Q86P01_DROME	waw	3074900	1.77964
tr|N0A2N3|N0A2N3_DROME	CG9684-RA	2969500	2.34583
tr|Q8IGP6|Q8IGP6_DROME	stck	2813500	2.20445
tr|Q9VGA4|Q9VGA4_DROME	MBD-R2	2758500	3.0258
tr|Q9VQE0|Q9VQE0_DROME	Drp1	2729900	1.21578
sp|P35875|PARP_DROME	Parp	2714200	1.61677
sp|Q9VVI2|EDC3_DROME	Edc3	2709700	1.76937
sp|Q9VRP5-7|UBP36_DROME	scny	2665500	1.20762
sp|Q8I8U7|TRA1_DROME	Nipped-A	2498300	1.49575		1.02076
tr|Q058V4|Q058V4_DROME	CG18069-RD	2306600	1.32694
tr|X2JL73|X2JL73_DROME	rictor	2285200	2.0033
tr|Q7JW66|Q7JW66_DROME	cg12129	2231200	1.429
tr|Q9VPL0|Q9VPL0_DROME	Dmel\CG3436	1951800	1.65832
tr|M9ND61|M9ND61_DROME	Unr	1935600	1.6527
sp|P83103|HASP_DROME	Haspin	1756800	1.19246
sp|Q9V4F9|MED26_DROME	MED26	1703900	2.06618
tr|Q9W410|Q9W410_DROME	PF1	1697700	1.46135
sp|A1Z8P9|TPR_DROME	Mtor	1315200	2.79131
tr|Q9VXB4|Q9VXB4_DROME	Dmel\CG9609	1294200	1.32152
sp|Q9VNG1|GGNB2_DROME	CG2182	1170100	2.7628
tr|A0A0B4KFT9|A0A0B4KFT9_DROME	qkr54B	1136500	1.72792
sp|Q8IQV9-2|NU205_DROME	Nup205	1026400	1.69146
tr|Q9VK58|Q9VK58_DROME	Pih1D1	1019900	1.43147
tr|L0CPN8|L0CPN8_DROME	SpnE	801770	1.77475
tr|A0A0B4KHR6|A0A0B4KHR6_DROME	NSD	544110	1.10679
sp|Q8T626|DLT_DROME	dlt	432450	1.2279
sp|Q9VM75|HEAT1_DROME	l(2)k09022	348590	1.95407
