## Supplementary Table S12 for "RNA Targets and Physiological Role of Topoisomerase 3β"

### Sheet: primers
Genomic mutations
gRNA for Top3βY332F forward	5’ TGCAGCTGAGCGCCTGTACACGCA 3’
gRNA for Top3βY332F reverse	5’ AAACTGCGTGTACAGGCGCTCAGC 3’
ssDNA for Top3βY332F	5' ACGGCCGGCAGATCGAAGTTAGTCGGATACTGATTGGTCTCTGTTCGCGGAAAGCTGATGTAGCCCTGTGTGTACAGGCGCTCAGCTATCTGCATCGCCTGGAAGGGTCCGATGCCCAG 3'
gRNA for Top3β∆RGG forward	5’ TGCAAGACCAGTTCGCAGTGGCGG 3’
gRNA for Top3β∆RGG reverse	5’ AAACCCGCCACTGCGAACTGGTCT 3’
ssDNA for Top3β∆RGG	5' CCAGCCGTAACCGCTCCTCCGGAGCCAAAAGCCGCCCCGCCCATTCCGCCACCTGCCTTGAAGCCGCCTCCACTGCGAACTGGTCTGGATGCCACCGCCCGATGCTTCTCGACCAAGTGCGAGAA 3'
Top3β insertion into UASz vector
BDGP DGC clones LD10035 used for Top3β insertion in UASz vector
primer for ligation of LD10035 (Forward sequence)	5’ ATATATC/TCGAGATGAAGAGCGTGCTGATGGTGG 3’
primer for ligation of LD10035 (Reverse sequence)	5’ ATATATA/CTAGTTCCGGATCCAGATCCACTAACGAAATACGACGCCAGTTG 3’
primer for insertion of eGFP to UASz-Top3β (Forward sequence)	5’ ATATATA/CTAGTGTGAGCAAGGGCGAGGAGCTGTTCA 3’
primer for insertion of eGFP to UASz-Top3β (Reverse sequence)	5’ ATATATT/CTAGATTACTTGTACAGCTCGTCCATGCCG 3’
primer for mutation of Tyr to Phe in UASz-Top3β::eGFP(Forward sequence)	5’ CATCAGCTTTCCGCGAACAGAGACCAATCAGTATC 3’
primer for insertion of Tyr to Phe in UASz-Top3β::eGFP (Reverse sequence)	5’ CTGTTCGCGGAAAGCTGATGTAGCCCTGCGTGTAC 3’
primer for deletion of RGG in UASz-Top3β::eGFP(Forward sequence)	5’ TTCAAGGCAGGTGGCGGAATGG 3’
primer for deletion of RGG in UASz-Top3β::eGFP (Reverse sequence)	5’ CCATTCCGCCACCTGCCTTGAA 3’

### Sheet: fly lines
Bloomington stock number	Components and genes	Fly line description
25709	P{CaryP}attP40	y[1] v[1] P{y[+t7.7]=nos-phiC31\int.NLS}X; P{y[+t7.7]=CaryP}attP40
79004	PBac{nos-Cas9.T2A.GFP}VK00033	w[*]; PBac{y[+mDint2] RFP[DsRed.OpIE2]=nos-Cas9.T2A.GFP}VK00033
24749	M{3xP3-RFP.attP}ZH-86Fb	y[1] M{vas-int.Dm}ZH-2A w[*]; M{3xP3-RFP.attP}ZH-86Fb
