## Supplementary Table S13 for "RNA Targets and Physiological Role of Topoisomerase 3β"

### Sheet: Sheet1
Down in Top3beta26 AND FMR1-	Up in Top3beta26 AND FMR1-	Up in Top3beta26 AND down in FMR1-	Down in Top3beta26 and up in FMR1-
Act57B	CG18278	CG17470	beat-Ib
Alp5	CG34334	CG18547	CG10013	The Top3beta26 RNAseq is from Supplementary Table S1
Alp6	dpr6	CG34216	CG30428
alphaTub85E	FASN1	CG7985	CG4297	The FMR1 RNAseq is from the combined lists for the FMR1- RNAseq
alrm	lncRNA:CR40469	CR44906	CG9380	from the embryonic stages covering the first 2 hours of development
Ank2	lncRNA:CR43656	Dhit	CR43361	Zhang et al. (GEO dataset GSE143821)
beat-VI	lncRNA:CR45225	GstE11	CR44003	Zhang, G., Xu, Y., Wang, X. et al. Dynamic FMR1 granule phase
betaTub97EF			Dop2R	switch instructed by m6A modification contributes to maternal
bond			GLaz	RNA decay. Nat Commun 13, 859 (2022).
brp			Prx2540-1	https://doi.org/10.1038/s41467-022-28547-7
bt			RhoGAP100F
CG10132			rst
CG10311			Tsp26A
CG10472
CG10953
CG11000
CG11911
CG12531
CG12934
CG13041
CG13044
CG13059
CG13285
CG13315
CG13321
CG13492
CG13506
CG1368
CG14453
CG14636
CG14989
CG15211
CG15282
CG15347
CG1572
CG1648
CG1674
CG16743
CG16786
CG17104
CG17834
CG18649
CG2269
CG30116
CG30411
CG30413
CG30457
CG30458
CG3106
CG31140
CG31198
CG31221
CG31233
CG31259
CG31343
CG31673
CG31997
CG32633
CG32687
CG32694
CG33978
CG34166
CG34370
CG3588
CG40498
CG4301
CG43737
CG43896
CG44008
CG44085
CG44245
CG44250
CG45076
CG4577
CG46301
CG4781
CG4928
CG5177
CG5326
CG5381
CG5455
CG6055
CG6409
CG6867
CG6933
CG6972
CG7017
CG7298
CG7408
CG7714
CG7781
CG8562
CG8740
CG8774
CG8785
CG8888
CG9297
CG9336
CG9498
CG9673
CG9691
CG9743
CG9747
CG9782
ChAT
chinmo
Cht10
Cipc
Col4a1
Corin
Cow
Cpr11A
Cpr47Eg
Cpr67Fa1
Cpr78Cc
cpx
Cralbp
CRMP
Cyp304a1
Cyp6a17
Cyp9b2
Cyp9c1
Decay
Dh44-R2
Dscam4
dysc
Eglp4
emp
Esyt2
Fie
fne
fon
frm
Frq1
FucTA
Gad1
Gasp
Gfat1
Ggamma30A
Glt
GV1
Gycbeta100B
hebe
hlk
hui
hwt
IA-2
igl
Ih
ine
Ir76a
Jon65Aiii
jus
klg
Ktl
l(2)03659
l(2)34Fc
l(2)efl
Lcp65Ac
Lcp65Ag3
LManII
LManV
lncRNA:CR31781
loh
M6
Mf
Mhc
Mlc1
Mlc2
Mlp60A
mmd
Mp20
Msr-110
mthl8
MtnA
Muc26B
Mur18B
nAChRalpha1
nAChRalpha6
nAChRbeta1
Nep2
Nepl15
Neurochondrin
NfI
NimB2
nompA
Npc2b
Nplp2
nSyb
nwk
Obp99c
obst-A
obst-E
obst-J
ome
Oseg5
P5CS
para
Pde6
Pebp1
Peritrophin-A
prc
Prm
pst
Pu
qtc
Rbp6
Rbp9
Rdl
Rim
ringer
robo3
Sans
Scp1
serp
Sh
Shab
slf
slo
SP1173
SPARC
Ssk
St3
Swim
Syn
Syt1
Syt4
Tep3
Tg
Tm2
TpnC47D
TpnC73F
trol
trv
Tsp29Fb
Tsp2A
Tsp42El
Tusp
TwdlG
Ugt50B3
Uhg3
up
v
VAChT
Vajk2
Vajk3
Vha100-4
Vha100-5
vkg
Vmat
wdp
wupA
Zasp66
zetaTry
Zip89B
zormin
