## Supplementary Table S14 for "RNA Targets and Physiological Role of Topoisomerase 3β"

### Sheet: selected pairs with reciprocal 
		embryo_WT_embryo_Top3β26		embryo_WT_embryo_Top3β∆RGG		embryo_Top3βY332F_embryo_WT
groupID	featureID	padj	log2fold	padj	log2fold	padj	log2fold	gene_symbol	mRNA_length	CDS_length	3'UTR	5'UTR	RNA isoform name
FBgn0033246	FBtr0088872	0.00158738	3.6636			0.00953656	-3.46548	ACC	13123	6969	372	489	ACC-RB
FBgn0033246	FBtr0339124	3.78945e-05	-2.27084			0.00200647	1.69034	ACC	15600	6969	372	516	ACC-RF
FBgn0028646	FBtr0085693	0.000774526	5.24553			0.00317904	-5.03975	aralar1	8146	2037	570	335	Aralar-RB
FBgn0028646	FBtr0330290	3.6237e-07	-1.35202			4.36843e-06	1.34753	aralar1	4772	2082	534	151	Aralar-R
FBgn0000116	FBtr0076545	8.14225e-08	3.27827			1.15182e-10	-2.24136	Argk1	8702	1068	396	52	Argk1-RD
FBgn0000116	FBtr0076544	2.50627e-11	-1.37155			7.64186e-09	1.34458	Argk1	14137	1296	464	483	Argk1-RB
FBgn0025674	FBtr0085941	4.32562e-18	1.47101			8.93403e-12	-1.27489	CycK	1879	1200	257	419	CycK-RA
FBgn0025674	FBtr0085942	4.2565e-16	-1.70209			1.49063e-10	1.46605	CycK	1879	1200	257	219	CycK-RB
FBgn0025641	FBtr0303264	0.0174244	1.70472			0.00849204	-1.98009	DAAM	18756	4389	729	349	DAAM-RD
FBgn0025641	FBtr0070239	0.0361772	-2.06566			0.000757604	1.20887	DAAM	32646	3459	729	1174	DAAM-RB
FBgn0033739	FBtr0087929	2.09703e-06	2.8233			0.000287864	-2.05198	Dyb	15572	1842	928	553	Dyb-RA
FBgn0033739	FBtr0100298	2.07935e-08	-1.69914			1.04682e-05	1.34758	Dyb	15572	1938	876	553	Dyb-RD
FBgn0001078	FBtr0304627	4.19984e-05	1.7188			0.000493352	-1.51074	ftz-f1	15138	2409	2139	1359	ftz-f1-RC
FBgn0001078	FBtr0075086	6.16174e-06	-1.38531			0.000101398	1.21578	ftz-f1	49561	3081	997	1326	ftz-f1-RB
FBgn0001297	FBtr0099990	9.59414e-05	1.47848			0.00761803	-1.23424	kay	11505	1638	1089	464	kay-RB
FBgn0001297	FBtr0099989	6.72209e-06	-1.70316			0.000196986	1.53877	kay	21222	1785	1089	708	kay-RA
FBgn0051092	FBtr0336452	0.0151754	2.95029			0.0205283	-3.84783	LpR2	20894	2502	1052	287	LpR2-RI
FBgn0051092	FBtr0113384	1.40376e-05	-17.5384			0.00422005	16.8697	LpR2	41739	3087	1258	233	LpR2-RC
FBgn0028497	FBtr0072029	4.48428e-05	4.28545			0.000314047	-4.53162	Mtmr6	6413	2283	512	265	Mtmr6-RA
FBgn0028497	FBtr0072028	1.37192e-09	-1.03751			1.24518e-08	1.03833	Mtmr6	7672	2067	512	228	Mtmr6-RB
FBgn0035802	FBtr0089849	0.00846786	1.89601			0.00975299	-1.66174	Pura	34539	4284	536	761	Pura-RB
FBgn0035802	FBtr0089850	0.00129962	-1.19704			0.00109512	1.01613	Pura	46483	5712	536	187	Pura-RA
FBgn0051005	FBtr0345211	1.61543e-27	2.37704			9.65075e-13	-1.47004	qless	16140	1308	1193	280	qless-RB
FBgn0051005	FBtr0085769	3.17112e-25	-2.4896			1.31562e-11	1.62002	qless	16574	1308	1193	714	qless-RA
FBgn0052062	FBtr0305097	0.000691753	4.47286			0.0140244	-3.17316	Rbfox1	109556	2574	402	965	Rbfox1-RL
FBgn0052062	FBtr0113418	0.00311647	-1.13686			0.00757523	1.52386	Rbfox1	74965	2595	402	508	Rbfox1-RE
FBgn0005564	FBtr0112853	0.011973	1.21301			0.0260214	-1.59412	Shal	17718	1713	1770	611	Shal-RB
FBgn0005564	FBtr0074973	0.0120264	-1.68148			0.0445866	1.5034	Shal	12987	1470	492	622	Shal-R
FBgn0013733	FBtr0304851	3.61095e-05	2.56873			0.00460677	-1.60684	shot	33465	12300	1117	241	shot-RAB
FBgn0013733	FBtr0087617	0.00091662	-1.63148			0.00460677	1.37146	shot	77874	16155	1117	501	shot-RG
FBgn0266521	FBtr0079197	4.93739e-05	2.09456			0.00585859	-1.59864	stai	14987	906	1589	479	stai-RB
FBgn0266521	FBtr0079196	9.55393e-08	-1.30071			0.00036495	1.09865	stai	23523	771	835	250	stai-R
FBgn0014391	FBtr0074177	0.000142511	2.95527			0.00905674	-1.60048	sun	1400	171	182	94	sun-RB
FBgn0014391	FBtr0074176	1.01539e-06	-1.68944			0.0291169	2.13264	sun	1400	183	120	94	sun-RA
FBgn0003721	FBtr0301959	4.24377e-12	2.45119			2.77683e-07	-1.87941	Tm1	26431	855	305	90	TM1-RM
FBgn0003721	FBtr0089960	3.14467e-12	-2.40939			2.28655e-07	1.85214	Tm1	13586	756	806	438	TM1-RA
FBgn0051352	FBtr0339597	0.000117982	1.59184			0.00751801	-1.81677	Unc-115a	11032	2361	724	469	Unc-115a-RE
FBgn0051352	FBtr0346714	5.05951e-05	-2.08827			0.0106597	2.43263	Unc-115a	10696	2439	388	469	Unc-115a-RJ
FBgn0259978	FBtr0086039	5.13533e-11	3.2705	9.18271e-05	1.56818	0.00411747	-1.19693	vlc	3328	1815	520	193	vlc-RA
FBgn0259978	FBtr0086041	1.50103e-11	-1.9283	1.0184e-06	-1.96856	9.33895e-07	1.78265	vlc	3328	1815	520	116	vlc-RC
Selected pairs of isoforms in Y332F and 26, but not dRGG (with one exception)
not analyzed but also potentially interesting:
FBgn0034436	FBtr0086520	0.0059677	2.17639			0.0132857	-1.97469	CG11961	4058	2673	82	80
FBgn0034436	FBtr0086519	0.0059677	-2.14082			0.0141426	1.9787	CG11961	4842	2601	82	274
FBgn0035321	FBtr0072907	0.00823619	2.59284			0.0253695	-1.93333	CG1275	3267	1020	353	198
FBgn0035321	FBtr0072905	1.12782e-08	-1.37346			0.000562763	1.00699	CG1275	4680	1020	353	322
FBgn0037541	FBtr0081817	0.0428048	1.74024			0.0374045	-1.73518	CG2747	14581	6351	470	225
FBgn0037541	FBtr0300917	0.00402377	-1.50913			0.0174066	1.06966	CG2747	14581	6318	470	225
FBgn0259927	FBtr0310343	0.000161704	1.70623			0.000384126	-1.69946	CG42450	17110	3840	3953	1100
FBgn0259927	FBtr0300218	3.90963e-05	-1.24293			6.45763e-05	1.20721	CG42450	13407	3732	250	1100
FBgn0261538	FBtr0309868	0.0004263	15.0082			0.00024055	-15.2728	CG42662	500	135	290	72
FBgn0261538	FBtr0302554	5.97276e-05	-1.25747			1.20779e-05	1.29051	CG42662	1169	135	290	672
FBgn0261545	FBtr0302645	0.0190911	1.84672			0.0329476	-1.84504	CG42663	46374	1986	947	1132
FBgn0261545	FBtr0302644	0.0108228	-1.50877			0.0219152	1.51895	CG42663	46374	1917	947	1132
